# A systems-level analysis of the mutually antagonistic roles of RKIP and BACH1 in dynamics of cancer cell plasticity

**DOI:** 10.1101/2023.07.08.547338

**Authors:** Sai Shyam, R Soundharya, Manas Sehgal, Mohit Kumar Jolly

## Abstract

Phenotypic plasticity is a hallmark of cancer metastasis. Epithelial-mesenchymal transition (EMT) is an important axis of phenotypic plasticity. Raf kinase-B inhibitor protein (RKIP) and BTB and CNC homology 1 (BACH1) are two proteins reported to influence EMT. In breast cancer, they act antagonistically, but the exact nature of their roles in mediating EMT and associated other axes of plasticity remains unclear. Here, analysing transcriptomic data, we reveal their antagonistic trends in a pan-cancer manner, in terms of association with EMT, metabolic reprogramming and immune evasion via PD-L1. Next, we developed and simulated a mechanism-based gene regulatory network that captures how RKIP and BACH1 engage in feedback loops with drivers of EMT and stemness. We found that RKIP and BACH1 belong to two separate “teams” of players – while BACH1 belonged to the one that drove pro-EMT, stem-like and therapy-resistant cell-states, RKIP is a member of a team that enables pro-epithelial, less stem-like and therapy-sensitive phenotypes. Finally, we observed that low RKIP levels and concomitant upregulated BACH1 levels associated with worse clinical outcomes in many cancer types. Together, our systems-level analysis indicates that the emergent dynamics of underlying regulatory network underlie the antagonistic patterns of RKIP and BACH1 with various axes of cancer cell plasticity, as well as with patient survival data.
