## Supplementary Table S2 for "A systems-level analysis of the mutually antagonistic roles of RKIP and BACH1 in dynamics of cancer cell plasticity"

### Sheet: Suppplementary_Table2_Gene_Netw
Source	Target	Interaction Link	Reference
ERa66	SLUG	Inhibition	Sarthak Sahoo et al. “A mechanistic model captures the emergence and implications of non-genetic heterogeneity and reversible drug resistance in ER+ breast cancer cells”. In: NAR Cancer 3.3 (Sept. 2021). issn: 26328674. doi: 10.1093/narcan/ zcab027.
ERa66	ERa36	Inhibition	Sarthak Sahoo et al. “A mechanistic model captures the emergence and implications of non-genetic heterogeneity and reversible drug resistance in ER+ breast cancer cells”. In: NAR Cancer 3.3 (Sept. 2021). issn: 26328674. doi: 10.1093/narcan/ zcab027.
ERa66	let7	Activation	Sarthak Sahoo et al. “A mechanistic model captures the emergence and implications of non-genetic heterogeneity and reversible drug resistance in ER+ breast cancer cells”. In: NAR Cancer 3.3 (Sept. 2021). issn: 26328674. doi: 10.1093/narcan/ zcab027.
ERa36	ZEB	Activation	Shan Gao, Bisha Ding, and Weiyang Lou. “microRNA-Dependent Modulation of Genes Contributes to ESR1’s Effect on ERα Positive Breast Cancer”. In: Frontiers in Oncology 10 (May 2020). issn: 2234943X. doi: 10.3389/fonc.2020.00753.
RKIP	SNAIL	Inhibition	Sarthak Sahoo et al. “A mechanistic model captures the emergence and implications of non-genetic heterogeneity and reversible drug resistance in ER+ breast cancer cells”. In: NAR Cancer 3.3 (Sept. 2021). issn: 26328674. doi: 10.1093/narcan/ zcab027.
RKIP	let7	Activation	Jiyoung Lee et al. “Network of mutually repressive metastasis regulators can promote cell heterogeneity and metastatic transitions”. In: Proceedings of the National Academy of Sciences of the United States of America 111.3 (Jan. 2014). issn: 10916490. doi: 10.1073/pnas.1304840111.
BACH1	RKIP	Inhibition	Un Jin Lee et al. “A prognostic gene signature for metastasis-free survival of triple negative breast cancer patients”. In: PLoS ONE 8.12 (Dec. 2013). issn: 19326203. doi: 10.1371/journal.pone.0082125.
BACH1	BACH1	Inhibition	Un Jin Lee et al. “A prognostic gene signature for metastasis-free survival of triple negative breast cancer patients”. In: PLoS ONE 8.12 (Dec. 2013). issn: 19326203. doi: 10.1371/journal.pone.0082125.
BACH1	SLUG	Activation	Jiyoung Lee et al. “Network of mutually repressive metastasis regulators can promote cell heterogeneity and metastatic transitions”. In: Proceedings of the National Academy of Sciences of the United States of America 111.3 (Jan. 2014). issn: 10916490. doi: 10.1073/pnas.1304840111.
SLUG	SLUG	Activation	Kazuhiko Igarashi et al. The transcription factor BACH1 at the crossroads of cancer biology: From epithelial–mesenchymal transition to ferroptosis. Sept. 2021. doi: 10. 1016/j.jbc.2021.101032.
SLUG	ERa66	Inhibition	Sarthak Sahoo et al. “A mechanistic model captures the emergence and implications of non-genetic heterogeneity and reversible drug resistance in ER+ breast cancer cells”. In: NAR Cancer 3.3 (Sept. 2021). issn: 26328674. doi: 10.1093/narcan/ zcab027.
SLUG	miR200	Inhibition	Sarthak Sahoo et al. “A mechanistic model captures the emergence and implications of non-genetic heterogeneity and reversible drug resistance in ER+ breast cancer cells”. In: NAR Cancer 3.3 (Sept. 2021). issn: 26328674. doi: 10.1093/narcan/ zcab027.
SLUG	SNAIL	Inhibition	Sarthak Sahoo et al. “A mechanistic model captures the emergence and implications of non-genetic heterogeneity and reversible drug resistance in ER+ breast cancer cells”. In: NAR Cancer 3.3 (Sept. 2021). issn: 26328674. doi: 10.1093/narcan/ zcab027.
SLUG	CDH1	Inhibition	Ayalur R. Subbalakshmi et al. “A Computational Systems Biology Approach Identifies SLUG as a Mediator of Partial Epithelial-Mesenchymal Transition (EMT)”. In: Cells Tissues Organs 211.6 (Jan. 2023), pp. 689–702. issn: 14226421. doi: 10.1159/000512520.
SLUG	ZEB	Activation	Sarthak Sahoo et al. “Immunosuppressive Traits of the Hybrid Epithelial/Mesenchymal Phenotype”. In: Frontiers in Immunology 12 (Dec. 2021). issn: 16643224. doi: 10.3389/fimmu.2021.797261.
miR200	SLUG	Inhibition	Sarthak Sahoo et al. “A mechanistic model captures the emergence and implications of non-genetic heterogeneity and reversible drug resistance in ER+ breast cancer cells”. In: NAR Cancer 3.3 (Sept. 2021). issn: 26328674. doi: 10.1093/narcan/ zcab027.
miR200	ZEB	Inhibition	Sarthak Sahoo et al. “A mechanistic model captures the emergence and implications of non-genetic heterogeneity and reversible drug resistance in ER+ breast cancer cells”. In: NAR Cancer 3.3 (Sept. 2021). issn: 26328674. doi: 10.1093/narcan/ zcab027.
ZEB	miR200	Inhibition	Sarthak Sahoo et al. “A mechanistic model captures the emergence and implications of non-genetic heterogeneity and reversible drug resistance in ER+ breast cancer cells”. In: NAR Cancer 3.3 (Sept. 2021). issn: 26328674. doi: 10.1093/narcan/ zcab027.
ZEB	ERa66	Inhibition	Sarthak Sahoo et al. “A mechanistic model captures the emergence and implications of non-genetic heterogeneity and reversible drug resistance in ER+ breast cancer cells”. In: NAR Cancer 3.3 (Sept. 2021). issn: 26328674. doi: 10.1093/narcan/ zcab027.
ZEB	ZEB	Activation	Sarthak Sahoo et al. “A mechanistic model captures the emergence and implications of non-genetic heterogeneity and reversible drug resistance in ER+ breast cancer cells”. In: NAR Cancer 3.3 (Sept. 2021). issn: 26328674. doi: 10.1093/narcan/ zcab027.
ZEB	miR145	Inhibition	Sarthak Sahoo et al. “A mechanistic model captures the emergence and implications of non-genetic heterogeneity and reversible drug resistance in ER+ breast cancer cells”. In: NAR Cancer 3.3 (Sept. 2021). issn: 26328674. doi: 10.1093/narcan/ zcab027.
ZEB	CDH1	Inhibition	Mohit Kumar Jolly et al. Stability of the hybrid epithelial/mesenchymal phenotype. Tech. rep. 19. 2015. url: www.impactjournals.com/oncotarget.
SNAIL	SNAIL	Inhibition	Sarthak Sahoo et al. “Immunosuppressive Traits of the Hybrid Epithelial/Mesenchymal Phenotype”. In: Frontiers in Immunology 12 (Dec. 2021). issn: 16643224. doi: 10.3389/fimmu.2021.797261.
SNAIL	RKIP	Inhibition	Satwik Pasani, Sarthak Sahoo, and Mohit Kumar Jolly. “Hybrid E/M phenotype(S) and stemness: A mechanistic connection embedded in network topology”. In: Journal of Clinical Medicine 10.1 (Jan. 2021), pp. 1–19. issn: 20770383. doi: 10.3390/ jcm10010060.
SNAIL	miR200	Inhibition	S. Beach et al. “Snail is a repressor of RKIP transcription in metastatic prostate cancer cells”. In: Oncogene 27.15 (Apr. 2008), pp. 2243–2248. issn: 09509232. doi: 10.1038/sj.onc.1210860.
SNAIL	SLUG	Inhibition	Satwik Pasani, Sarthak Sahoo, and Mohit Kumar Jolly. “Hybrid E/M phenotype(S) and stemness: A mechanistic connection embedded in network topology”. In: Journal of Clinical Medicine 10.1 (Jan. 2021), pp. 1–19. issn: 20770383. doi: 10.3390/ jcm10010060.
SNAIL	ZEB	Activation	Ayalur R. Subbalakshmi et al. “A Computational Systems Biology Approach Identifies SLUG as a Mediator of Partial Epithelial-Mesenchymal Transition (EMT)”. In: Cells Tissues Organs 211.6 (Jan. 2023), pp. 689–702. issn: 14226421. doi: 10.1159/000512520.
miR200	LIN28	Inhibition	Satwik Pasani, Sarthak Sahoo, and Mohit Kumar Jolly. “Hybrid E/M phenotype(S) and stemness: A mechanistic connection embedded in network topology”. In: Journal of Clinical Medicine 10.1 (Jan. 2021), pp. 1–19. issn: 20770383. doi: 10.3390/ jcm10010060.
LIN28	LIN28	Activation	Satwik Pasani, Sarthak Sahoo, and Mohit Kumar Jolly. “Hybrid E/M phenotype(S) and stemness: A mechanistic connection embedded in network topology”. In: Journal of Clinical Medicine 10.1 (Jan. 2021), pp. 1–19. issn: 20770383. doi: 10.3390/ jcm10010060.
LIN28	let7	Inhibition	Satwik Pasani, Sarthak Sahoo, and Mohit Kumar Jolly. “Hybrid E/M phenotype(S) and stemness: A mechanistic connection embedded in network topology”. In: Journal of Clinical Medicine 10.1 (Jan. 2021), pp. 1–19. issn: 20770383. doi: 10.3390/ jcm10010060.
LIN28	2004-10-01	Activation	Satwik Pasani, Sarthak Sahoo, and Mohit Kumar Jolly. “Hybrid E/M phenotype(S) and stemness: A mechanistic connection embedded in network topology”. In: Journal of Clinical Medicine 10.1 (Jan. 2021), pp. 1–19. issn: 20770383. doi: 10.3390/ jcm10010060.
let-7	Era36	Inhibition	Zhao Y, Deng C, Lu W, Xiao J, Ma D, Guo M, Recker RR, Gatalica Z, Wang Z, Xiao GG. let-7 microRNAs induce tamoxifen sensitivity by downregulation of estrogen receptor α signaling in breast cancer. Mol Med. 2011;17(11-12):1233-41. doi: 10.2119/molmed.2010.00225. Epub 2011 Jul 27. PMID: 21826373; PMCID: PMC3321804.
let7	BACH1	Inhibition	Mohit Kumar Jolly et al. Stability of the hybrid epithelial/mesenchymal phenotype. Tech. rep. 19. 2015. url: www.impactjournals.com/oncotarget
let7	let7	Activation	Un Jin Lee et al. “A prognostic gene signature for metastasis-free survival of triple negative breast cancer patients”. In: PLoS ONE 8.12 (Dec. 2013). issn: 19326203. doi: 10.1371/journal.pone.0082125.
let7	ZEB	Inhibition	Satwik Pasani, Sarthak Sahoo, and Mohit Kumar Jolly. “Hybrid E/M phenotype(S) and stemness: A mechanistic connection embedded in network topology”. In: Journal of Clinical Medicine 10.1 (Jan. 2021), pp. 1–19. issn: 20770383. doi: 10.3390/ jcm10010060.
miR145	2004-10-01	Inhibition	Kuheli Biswas, Mohit Kumar Jolly, and Anandamohan Ghosh. “Stability and mean residence times for hybrid epithelial/mesenchymal phenotype”. In: Physical Biology 16.2 (Jan. 2019). issn: 14783975. doi: 10.1088/1478-3975/aaf7b7.
miR145	ZEB	Inhibition	Kuheli Biswas, Mohit Kumar Jolly, and Anandamohan Ghosh. “Stability and mean residence times for hybrid epithelial/mesenchymal phenotype”. In: Physical Biology 16.2 (Jan. 2019). issn: 14783975. doi: 10.1088/1478-3975/aaf7b7.
miR145	ERa66	Inhibition	Tahereh Zeinali et al. Regulatory mechanisms of miR-145 expression and the importance of its function in cancer metastasis. Jan. 2019. doi: 10.1016/j.biopha. 2018.10.037.
2004-10-01	miR145	Inhibition	Kuheli Biswas, Mohit Kumar Jolly, and Anandamohan Ghosh. “Stability and mean residence times for hybrid epithelial/mesenchymal phenotype”. In: Physical Biology 16.2 (Jan. 2019). issn: 14783975. doi: 10.1088/1478-3975/aaf7b7.
2004-10-01	2004-10-01	Activation	Kung Kai Kuo et al. “Positive Feedback Loop of OCT4 and c-JUN Expedites Cancer Stemness in Liver Cancer”. In: Stem Cells 34.11 (Nov. 2016), pp. 2613–2624. issn: 15494918. doi: 10.1002/stem.2447.
CDH1	ZEB	Inhibition	Sarthak Sahoo et al. “Immunosuppressive Traits of the Hybrid Epithelial/Mesenchymal Phenotype”. In: Frontiers in Immunology 12 (Dec. 2021). issn: 16643224. doi: 10.3389/fimmu.2021.797261.
